# Optimal Predictivity of Random Signatures: Causes and Good Modeling Practices

**DOI:** 10.64898/2026.11.13.764046

**Authors:** Sisi Ma, Roshan Tourani, Linmin Wang, Mehmet Ugurbil, Thomas Kirsh, Jinhua Wang, Boris Winterhoff, Alexander Statnikov, Constantin Aliferis

**Affiliations:** University of Minnesota; New York University

## Abstract

In high-throughput omics data, randomly-selected sets of markers (“signatures”) have large and often optimal phenotypic predictivity. This creates problems of over-interpretation of biological and predictive importance of signatures, of bioinformatics algorithms and expert knowledge-driven selection.

We conduct first an empirical study establishing that the phenomenon occurs across a variety of types of datasets/omics types and algorithms (224 combinations, >120 million models fitted). Random signatures are systematically reproducible across datasets. We develop a comprehensive theoretical framework, encompassing definitions, feasibility and impossibility theorems, and analytical formulas. The theory reveals as necessary and sufficient causes of these anomalous behaviors, the existence of large equivalence classes of optimally predictive feature sets, and their structure of information equivalences.

We validate the theory with additional experiments and propose good practices intended to strengthen scientific rigor. Our findings apply to both algorithmic discovery and expert knowledge-driven signature selection, and to both existing and future algorithms and expert criteria. They also extend to all types of data with similar equivalence classes of optimal predictors.
