## SupplementaryTables for "Optimal Predictivity of Random Signatures: Causes and Good Modeling Practices"

### Sheet: S5a.OmicsSVM
S5a. Predictive peformance of algorithmic feature selection vs. random feature selection of the same size on each gene expression dataset. Added Value is defined by the mean AUC of random feature selection minus the mean AUC of the algorithmic feature selection method. The classifier used is the support vector machine.
			AUC		% Not Better than Random
DataName	FeatureSelectionMethods	# features	FS	Random FS	50 rep	1 rep	Added Value
Alon	GLL-OPT	3	0.902	0.6	0	0	0.303
Alon	LARSEN	13	0.839	0.704	0	0.052	0.135
Alon	RELIEF-SVM	60	0.731	0.704	0	0.396	0.027
Alon	RFVS	4	0.846	0.619	0	0.007	0.228
Alon	SIMCA	209	0.866	0.673	0	0.01	0.193
Alon	SVM-RFE	28	0.852	0.644	0	0.007	0.208
Alon	T-fdr	9	0.828	0.706	0	0.064	0.122
Alon	UAF-KW1	46	0.829	0.634	0	0.02	0.195
Iizuka	GLL-OPT	9	0.588	0.545	0	0.373	0.043
Iizuka	LARSEN	66	0.615	0.585	0	0.38	0.03
Iizuka	RELIEF-SVM	217	0.568	0.579	0.87	0.564	-0.011
Iizuka	RFVS	9	0.615	0.549	0	0.269	0.066
Iizuka	SIMCA	53	0.611	0.537	0	0.276	0.074
Iizuka	SVM-RFE	201	0.598	0.586	0.16	0.487	0.012
Iizuka	T-fdr	0	0.5	0.5	1	1	0
Iizuka	UAF-KW1	173	0.621	0.58	0	0.349	0.041
Singh	GLL-OPT	17	0.959	0.73	0	0	0.23
Singh	LARSEN	24	0.961	0.758	0	0	0.203
Singh	RELIEF-SVM	288	0.887	0.797	0	0.049	0.09
Singh	RFVS	4	0.802	0.608	0	0.032	0.194
Singh	SIMCA	483	0.931	0.672	0	0	0.26
Singh	SVM-RFE	53	0.948	0.678	0	0	0.27
Singh	T-fdr	596	0.966	0.94	0	0.074	0.026
Singh	UAF-KW1	7	0.962	0.626	0	0	0.337
Beer	GLL-OPT	13	0.599	0.533	0	0.244	0.066
Beer	LARSEN	92	0.645	0.571	0	0.176	0.074
Beer	RELIEF-SVM	416	0.607	0.568	0	0.342	0.039
Beer	RFVS	8	0.588	0.524	0	0.27	0.064
Beer	SIMCA	15	0.454	0.514	1	0.724	-0.06
Beer	SVM-RFE	335	0.645	0.575	0	0.236	0.07
Beer	T-fdr	0	0.498	0.5	0.89	0.958	-0.001
Beer	UAF-KW1	228	0.657	0.549	0	0.113	0.108
Rosenwald	GLL-OPT	13	0.688	0.553	0	0.004	0.135
Rosenwald	LARSEN	152	0.693	0.606	0	0.012	0.087
Rosenwald	RELIEF-SVM	1042	0.605	0.607	0.74	0.533	-0.002
Rosenwald	RFVS	22	0.619	0.56	0	0.111	0.058
Rosenwald	SIMCA	52	0.544	0.568	1	0.668	-0.025
Rosenwald	SVM-RFE	660	0.635	0.598	0	0.182	0.037
Rosenwald	T-fdr	0	0.492	0.5	1	0.806	-0.008
Rosenwald	UAF-KW1	609	0.655	0.612	0	0.139	0.043
Veer	GLL-OPT	10	0.755	0.577	0	0.005	0.178
Veer	LARSEN	63	0.723	0.613	0	0.058	0.11
Veer	RELIEF-SVM	846	0.689	0.652	0	0.298	0.037
Veer	RFVS	17	0.685	0.598	0	0.105	0.087
Veer	SIMCA	2	0.733	0.544	0	0.003	0.189
Veer	SVM-RFE	584	0.728	0.603	0	0.031	0.125
Veer	T-fdr	2	0.744	0.525	0	0.001	0.219
Veer	UAF-KW1	394	0.724	0.613	0	0.045	0.111
Bhattacharjee	GLL-OPT	20	0.996	0.897	0	0.001	0.099
Bhattacharjee	LARSEN	6	0.957	0.787	0	0	0.169
Bhattacharjee	RELIEF-SVM	6	0.966	0.714	0	0	0.253
Bhattacharjee	RFVS	2	0.987	0.681	0	0	0.306
Bhattacharjee	SIMCA	7367	0.998	0.997	0	0.848	0
Bhattacharjee	SVM-RFE	5	0.989	0.719	0	0	0.269
Bhattacharjee	T-fdr	2618	0.997	0.997	0.11	0.835	0
Bhattacharjee	UAF-KW1	4	0.994	0.666	0	0	0.327
MSKCC_PRCA	GLL-OPT	4	0.996	0.667	0	0	0.33
MSKCC_PRCA	LARSEN	2	0.998	0.612	0	0	0.386
MSKCC_PRCA	RELIEF-SVM	4	0.912	0.636	0	0.005	0.276
MSKCC_PRCA	RFVS	11	0.946	0.683	0	0.001	0.263
MSKCC_PRCA	SIMCA	4	0.986	0.671	0	0	0.315
MSKCC_PRCA	SVM-RFE	2	0.997	0.617	0	0	0.381
MSKCC_PRCA	T-fdr	2282	0.973	0.955	0	0.298	0.018
MSKCC_PRCA	UAF-KW1	3	0.995	0.598	0	0	0.397
NEOMARK	GLL-OPT	27	0.873	0.857	0.03	0.417	0.017
NEOMARK	LARSEN	47	0.866	0.85	0.06	0.457	0.015
NEOMARK	RELIEF-SVM	410	0.768	0.831	1	0.688	-0.062
NEOMARK	RFVS	4	0.827	0.709	0	0.124	0.118
NEOMARK	SIMCA	1438	0.849	0.828	0.03	0.421	0.021
NEOMARK	SVM-RFE	435	0.811	0.827	0.92	0.559	-0.016
NEOMARK	T-fdr	2596	0.924	0.905	0	0.401	0.019
NEOMARK	UAF-KW1	544	0.772	0.851	1	0.757	-0.079
Ramaswamy	GLL-OPT	6	0.808	0.598	0	0.025	0.211
Ramaswamy	LARSEN	17	0.801	0.625	0	0.026	0.175
Ramaswamy	RELIEF-SVM	461	0.646	0.631	0.12	0.45	0.015
Ramaswamy	RFVS	4	0.657	0.579	0	0.25	0.078
Ramaswamy	SIMCA	216	0.625	0.596	0	0.415	0.029
Ramaswamy	SVM-RFE	166	0.724	0.628	0	0.208	0.096
Ramaswamy	T-fdr	19	0.598	0.541	0	0.27	0.057
Ramaswamy	UAF-KW1	345	0.688	0.636	0	0.323	0.051
Shipp	GLL-OPT	14	0.965	0.785	0	0.001	0.179
Shipp	LARSEN	13	0.949	0.753	0	0.003	0.195
Shipp	RELIEF-SVM	55	0.818	0.782	0	0.343	0.037
Shipp	RFVS	12	0.923	0.732	0	0.006	0.191
Shipp	SIMCA	342	0.923	0.679	0	0.001	0.244
Shipp	SVM-RFE	14	0.915	0.665	0	0.006	0.25
Shipp	T-fdr	244	0.987	0.973	0	0.357	0.014
Shipp	UAF-KW1	11	0.954	0.619	0	0	0.334
Yeoh	GLL-OPT	34	0.596	0.54	0	0.202	0.056
Yeoh	LARSEN	172	0.658	0.59	0	0.134	0.068
Yeoh	RELIEF-SVM	2573	0.651	0.629	0	0.363	0.022
Yeoh	RFVS	4	0.555	0.51	0	0.282	0.045
Yeoh	SIMCA	85	0.561	0.509	0	0.27	0.052
Yeoh	SVM-RFE	1959	0.683	0.638	0	0.187	0.045
Yeoh	T-fdr	2	0.557	0.505	0	0.189	0.052
Yeoh	UAF-KW1	2127	0.669	0.635	0	0.256	0.035
METABRIC	GLL-OPT	34	0.724	0.586	0	0	0.139
METABRIC	LARSEN	280	0.687	0.62	0	0.004	0.067
METABRIC	RELIEF-SVM	18593	0.71	0.693	0	0.102	0.018
METABRIC	RFVS	16	0.664	0.545	0	0	0.119
METABRIC	SIMCA	24	0.591	0.57	0	0.204	0.022
METABRIC	SVM-RFE	19850	0.71	0.69	0	0.114	0.021
METABRIC	T-fdr	6356	0.715	0.713	0.07	0.435	0.002
METABRIC	UAF-KW1	13715	0.703	0.632	0	0.007	0.071

### Sheet: S5b.OmicsLogistic
S5b. Predictive peformance of algorithmic feature selection vs. random feature selection of the same size on each gene expression dataset. Added Value is defined by the mean AUC of random feature selection minus the mean AUC of the algorithmic feature selection method. The classifier used is the logistic regression.
			AUC		% Not Better than Random
DataName	FeatureSelectionMethods	# features	FS	Random FS	50 rep	1 rep	Added Value
Alon	GLL-OPT	3	0.895	0.63	0	0	0.265
Alon	LARSEN	13	0.801	0.701	0	0.13	0.1
Alon	RELIEF-SVM	60	0.675	0.648	0	0.405	0.028
Alon	RFVS	4	0.844	0.648	0	0.01	0.196
Alon	SIMCA	209	0.818	0.661	0	0.052	0.157
Alon	SVM-RFE	28	0.806	0.627	0	0.033	0.179
Alon	T-fdr	9	0.813	0.721	0	0.13	0.092
Alon	UAF-KW1	46	0.792	0.618	0	0.027	0.174
Iizuka	GLL-OPT	9	0.551	0.551	0.48	0.513	0.001
Iizuka	LARSEN	66	0.551	0.527	0	0.402	0.024
Iizuka	RELIEF-SVM	217	0.518	0.538	0.98	0.581	-0.02
Iizuka	RFVS	9	0.589	0.552	0	0.365	0.038
Iizuka	SIMCA	53	0.63	0.543	0	0.223	0.087
Iizuka	SVM-RFE	201	0.535	0.539	0.64	0.552	-0.004
Iizuka	T-fdr	0	0.5	0.5	1	1	0
Iizuka	UAF-KW1	173	0.544	0.538	0.28	0.484	0.006
Singh	GLL-OPT	17	0.928	0.691	0	0	0.236
Singh	LARSEN	24	0.908	0.713	0	0	0.196
Singh	RELIEF-SVM	288	0.765	0.672	0	0.093	0.093
Singh	RFVS	4	0.802	0.603	0	0.016	0.199
Singh	SIMCA	483	0.917	0.648	0	0	0.269
Singh	SVM-RFE	53	0.918	0.637	0	0	0.281
Singh	T-fdr	596	0.75	0.665	0	0.114	0.085
Singh	UAF-KW1	7	0.952	0.606	0	0	0.346
Beer	GLL-OPT	13	0.584	0.536	0	0.316	0.048
Beer	LARSEN	92	0.588	0.529	0	0.261	0.058
Beer	RELIEF-SVM	416	0.551	0.53	0	0.415	0.021
Beer	RFVS	8	0.589	0.527	0	0.27	0.062
Beer	SIMCA	15	0.46	0.523	1	0.754	-0.063
Beer	SVM-RFE	335	0.569	0.528	0	0.312	0.041
Beer	T-fdr	0	0.498	0.5	0.93	0.96	-0.001
Beer	UAF-KW1	228	0.613	0.531	0	0.181	0.082
Rosenwald	GLL-OPT	13	0.682	0.561	0	0.005	0.12
Rosenwald	LARSEN	152	0.635	0.549	0	0.057	0.086
Rosenwald	RELIEF-SVM	1042	0.54	0.537	0.25	0.468	0.003
Rosenwald	RFVS	22	0.617	0.563	0	0.124	0.054
Rosenwald	SIMCA	52	0.539	0.549	0.96	0.576	-0.011
Rosenwald	SVM-RFE	660	0.574	0.54	0	0.251	0.034
Rosenwald	T-fdr	0	0.492	0.5	1	0.794	-0.008
Rosenwald	UAF-KW1	609	0.571	0.536	0	0.231	0.035
Veer	GLL-OPT	10	0.739	0.573	0	0.012	0.166
Veer	LARSEN	63	0.688	0.547	0	0.036	0.141
Veer	RELIEF-SVM	846	0.594	0.559	0	0.306	0.035
Veer	RFVS	17	0.647	0.582	0	0.193	0.065
Veer	SIMCA	2	0.701	0.542	0	0.009	0.158
Veer	SVM-RFE	584	0.677	0.55	0	0.05	0.127
Veer	T-fdr	2	0.747	0.52	0	0.002	0.228
Veer	UAF-KW1	394	0.659	0.551	0	0.075	0.108
Bhattacharjee	GLL-OPT	20	0.941	0.863	0	0.062	0.077
Bhattacharjee	LARSEN	6	0.901	0.807	0	0.05	0.094
Bhattacharjee	RELIEF-SVM	6	0.951	0.747	0	0.004	0.203
Bhattacharjee	RFVS	2	0.971	0.725	0	0	0.246
Bhattacharjee	SIMCA	7367	0.84	0.82	0	0.409	0.02
Bhattacharjee	SVM-RFE	5	0.946	0.763	0	0.001	0.183
Bhattacharjee	T-fdr	2618	0.859	0.804	0	0.23	0.055
Bhattacharjee	UAF-KW1	4	0.96	0.697	0	0	0.263
MSKCC_PRCA	GLL-OPT	4	0.994	0.707	0	0	0.287
MSKCC_PRCA	LARSEN	2	0.99	0.65	0	0	0.34
MSKCC_PRCA	RELIEF-SVM	4	0.887	0.663	0	0.016	0.224
MSKCC_PRCA	RFVS	11	0.901	0.678	0	0.009	0.223
MSKCC_PRCA	SIMCA	4	0.931	0.711	0	0.009	0.22
MSKCC_PRCA	SVM-RFE	2	0.94	0.668	0	0.001	0.272
MSKCC_PRCA	T-fdr	2282	0.687	0.683	0.32	0.486	0.004
MSKCC_PRCA	UAF-KW1	3	0.966	0.629	0	0	0.337
NEOMARK	GLL-OPT	27	0.638	0.702	1	0.69	-0.064
NEOMARK	LARSEN	47	0.605	0.695	1	0.757	-0.09
NEOMARK	RELIEF-SVM	410	0.624	0.686	1	0.67	-0.062
NEOMARK	RFVS	4	0.735	0.729	0.32	0.503	0.007
NEOMARK	SIMCA	1438	0.799	0.792	0.29	0.472	0.006
NEOMARK	SVM-RFE	435	0.626	0.711	1	0.722	-0.086
NEOMARK	T-fdr	2596	0.606	0.638	0.95	0.591	-0.031
NEOMARK	UAF-KW1	544	0.565	0.691	1	0.78	-0.126
Ramaswamy	GLL-OPT	6	0.779	0.607	0	0.078	0.172
Ramaswamy	LARSEN	17	0.743	0.605	0	0.099	0.138
Ramaswamy	RELIEF-SVM	461	0.622	0.586	0.01	0.367	0.036
Ramaswamy	RFVS	4	0.662	0.592	0	0.273	0.071
Ramaswamy	SIMCA	216	0.617	0.604	0.18	0.466	0.012
Ramaswamy	SVM-RFE	166	0.66	0.585	0	0.297	0.075
Ramaswamy	T-fdr	19	0.609	0.544	0	0.247	0.065
Ramaswamy	UAF-KW1	345	0.61	0.586	0.04	0.422	0.024
Shipp	GLL-OPT	14	0.921	0.749	0	0.005	0.171
Shipp	LARSEN	13	0.91	0.729	0	0.005	0.181
Shipp	RELIEF-SVM	55	0.732	0.707	0	0.422	0.024
Shipp	RFVS	12	0.879	0.716	0	0.019	0.163
Shipp	SIMCA	342	0.893	0.678	0	0.006	0.215
Shipp	SVM-RFE	14	0.895	0.674	0	0.006	0.221
Shipp	T-fdr	244	0.79	0.691	0	0.13	0.099
Shipp	UAF-KW1	11	0.932	0.619	0	0	0.313
Yeoh	GLL-OPT	34	0.567	0.543	0	0.366	0.024
Yeoh	LARSEN	172	0.561	0.535	0	0.347	0.025
Yeoh	RELIEF-SVM	2573	0.547	0.532	0.02	0.429	0.016
Yeoh	RFVS	4	0.572	0.522	0	0.259	0.049
Yeoh	SIMCA	85	0.606	0.517	0	0.12	0.089
Yeoh	SVM-RFE	1959	0.533	0.531	0.36	0.494	0.003
Yeoh	T-fdr	2	0.563	0.511	0	0.186	0.052
Yeoh	UAF-KW1	2127	0.548	0.529	0	0.396	0.019
METABRIC	GLL-OPT	34	0.728	0.634	0	0	0.094
METABRIC	LARSEN	280	0.656	0.617	0	0.078	0.038
METABRIC	RELIEF-SVM	18593	0.559	0.548	0	0.29	0.011
METABRIC	RFVS	16	0.722	0.592	0	0	0.13
METABRIC	SIMCA	24	0.685	0.625	0	0.001	0.06
METABRIC	SVM-RFE	19850	0.553	0.538	0	0.246	0.015
METABRIC	T-fdr	6356	0.523	0.508	0	0.232	0.015
METABRIC	UAF-KW1	13715	0.638	0.565	0	0.001	0.073

### Sheet: S6.Generalizability
S6a. Random Feature Selection Performances generalizes to independent dataset. D denotes discovery data, V denotes validation data. Results shows the predictive performance of random feature selection of various variable set sizes. Generalizability improves as number of selected features increase.
	Feature Selector	Mean AUC	Std AUC	Mean Holdout AUC	Std Holdout AUC	p value
D: Beer | V: Bhattacharjee	RandomFeatureSelection10	0.8973	0.0494	0.706	0.1776	9.01194e-10
	RandomFeatureSelection20	0.9699	0.0238	0.8363	0.1019	2.02823e-12
	RandomFeatureSelection50	0.9888	0.0138	0.9166	0.0688	1.65187e-09
	RandomFeatureSelection100	0.9931	0.0084	0.9383	0.0752	4.78232e-06
	RandomFeatureSelection200	0.9942	0.0119	0.937	0.116	0.00108591
	RandomFeatureSelection500	0.9976	0.0053	0.9814	0.0183	1.43515e-07
	RandomFeatureSelection1000	0.999	0.0033	0.9906	0.0123	2.09793e-05
	RandomFeatureSelection2000	0.9991	0.0032	0.9945	0.0027	1.45354e-12
D: Bhattacharjee | V: Beer	RandomFeatureSelection10	0.8798	0.0461	0.7841	0.2118	0.00305141
	RandomFeatureSelection20	0.9347	0.0301	0.8585	0.1604	0.00185568
	RandomFeatureSelection50	0.9616	0.0253	0.9113	0.076	4.49315e-05
	RandomFeatureSelection100	0.9735	0.0164	0.9433	0.0557	0.000622827
	RandomFeatureSelection200	0.9782	0.0162	0.9576	0.0631	0.0300021
	RandomFeatureSelection500	0.9868	0.0131	0.9609	0.0635	0.00689622
	RandomFeatureSelection1000	0.9914	0.0075	0.98	0.0285	0.00943023
	RandomFeatureSelection2000	0.9942	0.0041	0.9838	0.0207	0.00116994
D: Su | V: Bhattacharjee	RandomFeatureSelection10	0.714	0.1107	0.6789	0.1641	0.228345
	RandomFeatureSelection20	0.775	0.0944	0.7205	0.1241	0.0229992
	RandomFeatureSelection50	0.853	0.086	0.8366	0.0811	0.356023
	RandomFeatureSelection100	0.896	0.0775	0.8992	0.0618	0.824361
	RandomFeatureSelection200	0.924	0.0664	0.9125	0.0565	0.368075
	RandomFeatureSelection500	0.96	0.0525	0.9458	0.0337	0.113137
	RandomFeatureSelection1000	0.982	0.0331	0.9752	0.0129	0.187509
	RandomFeatureSelection2000	0.983	0.0296	0.9875	0.0068	0.35377
D: Bhattacharjee | V: Su	RandomFeatureSelection10	0.8466	0.0509	0.7597	0.1183	9.78959e-06
	RandomFeatureSelection20	0.8886	0.0369	0.8012	0.1205	8.89729e-06
	RandomFeatureSelection50	0.9262	0.0249	0.8826	0.0721	0.000247181
	RandomFeatureSelection100	0.9409	0.0293	0.9299	0.0576	0.239984
	RandomFeatureSelection200	0.9575	0.0238	0.9371	0.0576	0.026089
	RandomFeatureSelection500	0.9668	0.0186	0.9451	0.0413	0.00159053
	RandomFeatureSelection1000	0.9711	0.014	0.9581	0.0388	0.0356512
	RandomFeatureSelection2000	0.9738	0.0154	0.9704	0.0275	0.475447
S6b. Algorithmic Feature Selection
	Feature Selector	Mean AUC	Std AUC	Mean Number of Features	Mean Holdout AUC	Holdout AUC Confidence Interval
D: Beer | V: Bhattacharjee	HPC_OPT	0.9987	0.0036	5	0.9934	[0.984, 1.000]
	SVM_RFE_NOSTATS	0.9965	0.0081	4	0.988	[0.973, 1.000]
	UAF_KW1	0.9981	0.0094	1	0.9817	[0.962, 1.000]
	SIMCA	0.9998	0.0018	4029	0.9968	[0.992, 1.000]
	LARSEN	0.9991	0.003	1	0.9902	[0.977, 1.000]
	RFVS	0.534	0.032639	0	0.5	[0.500, 0.500]
	T_fdr	0.9988	0.0035	533	0.9959	[0.990, 1.000]
	RELIEF_SVM_NOSTATS	0.9311	0.0635	11	0.9817	[0.965, 0.998]
D: Bhattacharjee | V: Beer	HPC_OPT	0.9876	0.0184	17	1	[1.000, 1.000]
	SVM_RFE_NOSTATS	0.9602	0.0284	13	0.9965	[0.989, 1.000]
	UAF_KW1	0.9812	0.011	2	0.9965	[0.989, 1.000]
	SIMCA	0.9953	0.004	3959	0.9988	[0.996, 1.000]
	LARSEN	0.9268	0.0548	1	0.8814	[0.787, 0.975]
	RFVS	0.9791	0.0324	2	1	[1.000, 1.000]
	T_fdr	0.9909	0.0066	1619	0.9988	[0.996, 1.000]
	RELIEF_SVM_NOSTATS	0.9346	0.0567	25	0.8442	[0.705, 0.983]
D: Su | V: Bhattacharjee	HPC_OPT	0.995	0.0182	5	0.9849	[0.970, 1.000]
	SVM_RFE_NOSTATS	0.937	0.0561	4	0.9736	[0.949, 0.999]
	UAF_KW1	0.9245	0.0686	1	0.8476	[0.745, 0.950]
	SIMCA	0.985	0.0307	4	0.9801	[0.962, 0.999]
	LARSEN	0.98	0.0364	1	0.9901	[0.979, 1.000]
	RFVS	0.501	0.0071	0	0.5	[0.500, 0.500]
	T_fdr	0.871	0.0526	22	0.9832	[0.967, 0.999]
	RELIEF_SVM_NOSTATS	0.72	0.1155	7	0.6396	[0.514, 0.766]
D: Bhattacharjee | V: Su	HPC_OPT	0.9898	0.014	58	0.9082	[0.766, 1.000]
	SVM_RFE_NOSTATS	0.9231	0.0419	223	0.75	[0.525, 0.975]
	UAF_KW1	0.8426	0.05	1	0.9592	[0.894, 1.000]
	SIMCA	0.9782	0.0109	9511	0.9745	[0.930, 1.000]
	LARSEN	0.896	0.0517	1	0.9898	[0.966, 1.000]
	RFVS	0.8797	0.0537	15	0.9796	[0.936, 1.000]
	T_fdr	0.9844	0.008	5934	0.9847	[0.954, 1.000]
	RELIEF_SVM_NOSTATS	0.8663	0.0474	88	0.9184	[0.778, 1.000]

### Sheet: S7.OtherOmics
S7. Predictive peformance of algorithmic feature selection vs. random feature selection of the same size on each non-gene expression Omics data sets. Added Value is defined by the mean AUC of random feature selection minus the mean AUC of the algorithmic feature selection method. The classifier used is the support vector machine.
			AUC		% Not Better than Random
DataName	FeatureSelectionMethods	# features	FS	Random FS	50 rep	1 rep	Added Value
MacParland	GLL-OPT	77	0.998	0.944	0	0	0.055
MacParland	LARSEN	36	0.998	0.749	0	0	0.249
MacParland	RELIEF-SVM	1961	0.998	0.838	0	0	0.16
MacParland	RFVS	109	0.998	0.953	0	0	0.045
MacParland	SIMCA	529	0.998	0.958	0	0.066	0.04
MacParland	SVM-RFE	293	0.998	0.674	0	0	0.324
MacParland	T-fdr	6725	1	0.999	0.14	0.541	0
MacParland	UAF-KW1	398	0.997	0.794	0	0	0.203
Arcene	GLL-OPT	5	0.81	0.621	0	0.003	0.19
Arcene	LARSEN	122	0.803	0.755	0	0.232	0.049
Arcene	RELIEF-SVM	2034	0.83	0.854	1	0.715	-0.024
Arcene	RFVS	24	0.83	0.681	0	0.004	0.149
Arcene	SIMCA	7	0.54	0.59	1	0.744	-0.049
Arcene	SVM-RFE	1734	0.833	0.8	0	0.292	0.032
Arcene	T-fdr	34	0.593	0.584	0.07	0.426	0.009
Arcene	UAF-KW1	1456	0.848	0.825	0	0.309	0.023
BRCA_Methylation	GLL-OPT	220	0.959	0.905	0	0.024	0.054
BRCA_Methylation	LARSEN	72	0.958	0.851	0	0	0.107
BRCA_Methylation	RELIEF-SVM	402	0.944	0.835	0	0.001	0.109
BRCA_Methylation	RFVS	7	0.945	0.668	0	0	0.277
BRCA_Methylation	SIMCA	3186	0.942	0.686	0	0	0.256
BRCA_Methylation	SVM-RFE	270	0.95	0.789	0	0	0.161
BRCA_Methylation	T-fdr	5112	0.975	0.97	0	0.132	0.006
BRCA_Methylation	UAF-KW1	284	0.958	0.71	0	0	0.248
BRCA_Protein	GLL-OPT	4	0.977	0.756	0	0	0.221
BRCA_Protein	LARSEN	9	0.965	0.781	0	0	0.185
BRCA_Protein	RELIEF-SVM	25	0.966	0.821	0	0	0.145
BRCA_Protein	RFVS	3	0.967	0.731	0	0	0.236
BRCA_Protein	SIMCA	80	0.971	0.904	0	0	0.068
BRCA_Protein	SVM-RFE	11	0.963	0.752	0	0	0.211
BRCA_Protein	T-fdr	121	0.968	0.963	0	0.301	0.005
BRCA_Protein	UAF-KW1	16	0.963	0.779	0	0	0.184
MSCKK_miRNA	GLL-OPT	5	0.991	0.839	0	0.009	0.152
MSCKK_miRNA	LARSEN	4	0.993	0.829	0	0.003	0.163
MSCKK_miRNA	RELIEF-SVM	3	0.946	0.724	0	0.018	0.222
MSCKK_miRNA	RFVS	3	0.931	0.706	0	0.003	0.225
MSCKK_miRNA	SIMCA	6	0.971	0.816	0	0.017	0.155
MSCKK_miRNA	SVM-RFE	1	0.978	0.686	0	0.001	0.293
MSCKK_miRNA	T-fdr	160	0.996	0.995	0.04	0.789	0.001
MSCKK_miRNA	UAF-KW1	1	0.998	0.681	0	0	0.316

### Sheet: S8a.DisectionofMB_Alon
S8a. Emperical dissection of Markov boundary equivalence class of the Alon dataset.
Alon
MB size Distribution
MB size	# of MB	% of MB
2	236	0.0248395
3	2398	0.252394
4	4412	0.464372
5	2325	0.244711
6	128	0.0134723
7	2	0.000210504
Probability of selecting at least one MB of a sepecific size emperical vs formula estimated
Probability of selecting at least one MB of anysize emperical vs formula estimated, different number of random sets sampled
Mapping of variables discovered in any MB mapped to pathway.
			Term	Overlap	P-value	Adjusted P-value	Odds Ratio	Combined Score	Genes
			Ribosome	9/158	5.20485e-08	6.6622e-06	14.2076	238.277	RPL30;RPS9;RPS19;RPL22;RPS6;RPS3;RPL37;RPS24;RPL19
			Coronavirus disease	10/232	1.26575e-07	8.10078e-06	10.6833	169.676	CFD;RPL30;RPS9;RPS19;RPL22;RPS6;RPS3;RPL37;RPS24;RPL19
			Aldosterone-regulated sodium reabsorption	3/37	0.000674411	0.0217228	19.4833	142.261	HSD11B2;SCNN1B;NR3C2
			Spliceosome	5/150	0.000678837	0.0217228	7.74373	56.4915	SNRPD2;SNRPE;SNRPD3;SNRPB;SRSF9
			Salmonella infection	6/249	0.00108303	0.0232791	5.58081	38.1058	HSP90AB1;TUBB;RPS3;TXN;PFN1;MYL9
			Prostate cancer	4/97	0.00109121	0.0232791	9.57545	65.3091	CDKN1A;HSP90AB1;ZEB1;MMP9
			Human T-cell leukemia virus 1 infection	5/219	0.00358196	0.0647261	5.2286	29.4467	CDKN1A;CANX;MSX1;RAN;SLC25A6
			Fluid shear stress and atherosclerosis	4/139	0.00404538	0.0647261	6.58244	36.2704	HSP90AB1;DUSP1;TXN;MMP9
			Antigen processing and presentation	3/78	0.00575672	0.0786083	8.81422	45.4584	HSP90AB1;HSPA4;CANX
			Parkinson disease	5/249	0.00614127	0.0786083	4.57875	23.3183	DUSP1;TUBB;PPIF;TXN;SLC25A6
			cGMP-PKG signaling pathway	4/167	0.00769743	0.0895701	5.44399	26.4952	KCNMB1;PPIF;MYL9;SLC25A6
			Hypertrophic cardiomyopathy	3/90	0.00854175	0.091112	7.59387	36.168	TPM2;TPM1;ITGA7
			Dilated cardiomyopathy	3/96	0.0101835	0.100269	7.10179	32.5758	TPM2;TPM1;ITGA7
			HIF-1 signaling pathway	3/109	0.0143315	0.131031	6.22673	26.4343	CDKN1A;RPS6;ENO1
			Bladder cancer	2/41	0.0155927	0.133058	11.1964	46.5877	CDKN1A;MMP9
			Lipid and atherosclerosis	4/215	0.0180337	0.142089	4.19532	16.8464	HSP90AB1;HSPA4;MMP9;HSPD1
			Regulation of actin cytoskeleton	4/218	0.0188712	0.142089	4.13588	16.4199	GSN;ITGA7;PFN1;MYL9
			Cell cycle	3/124	0.0201471	0.143268	5.45069	21.2833	CDKN1A;RAD21;PLK1
			Vascular smooth muscle contraction	3/133	0.0241733	0.162852	5.07103	18.8769	CALD1;KCNMB1;MYL9
			Mineral absorption	2/60	0.0318004	0.203523	7.52141	25.9359	MT1G;MT1H
			RNA degradation	2/79	0.0523209	0.303006	5.66005	16.6992	ENO1;HSPD1
			Huntington disease	4/306	0.0545082	0.303006	2.91763	8.48856	TUBB;PPIF;AP2B1;SLC25A6
			MicroRNAs in cancer	4/310	0.0566477	0.303006	2.8789	8.26505	CDKN1A;ZEB1;TPM1;MMP9
			Complement and coagulation cascades	2/85	0.0595604	0.303006	5.2493	14.807	CFD;CD46
			Transcriptional misregulation in cancer	3/192	0.0603797	0.303006	3.4776	9.76198	CDKN1A;ZEB1;MMP9
			Cardiac muscle contraction	2/87	0.0620464	0.303006	5.12527	14.2476	TPM2;TPM1
			Viral carcinogenesis	3/203	0.0689195	0.303006	3.2845	8.78543	CDKN1A;GSN;SND1
			Diabetic cardiomyopathy	3/203	0.0689195	0.303006	3.2845	8.78543	PPIF;MMP9;SLC25A6
			Proteoglycans in cancer	3/205	0.0705284	0.303006	3.25165	8.62253	CDKN1A;RPS6;MMP9
			IL-17 signaling pathway	2/94	0.0710171	0.303006	4.73364	12.5197	HSP90AB1;MMP9
			Fc gamma R-mediated phagocytosis	2/97	0.0749839	0.309051	4.58346	11.8734	MARCKSL1;GSN
			Progesterone-mediated oocyte maturation	2/100	0.0790201	0.309051	4.44248	11.2752	HSP90AB1;PLK1
			cAMP signaling pathway	3/216	0.0796772	0.309051	3.082	7.79677	FXYD1;VIP;MYL9
			PI3K-Akt signaling pathway	4/354	0.0830986	0.312842	2.51133	6.24751	CDKN1A;HSP90AB1;RPS6;ITGA7
			Ribosome biogenesis in eukaryotes	2/108	0.0901026	0.329518	4.10554	9.88123	FBL;RAN
			Serotonergic synapse	2/113	0.0972489	0.341439	3.91961	9.13458	GABRB3;DUSP1
			Leukocyte transendothelial migration	2/114	0.0986972	0.341439	3.88442	8.99515	MMP9;MYL9
			Shigellosis	3/246	0.107048	0.360581	2.69739	6.02728	CBX3;PFN1;MYL9
			Purine metabolism	2/129	0.121109	0.390899	3.42303	7.22624	PRPS1;NME1
			FoxO signaling pathway	2/131	0.124187	0.390899	3.36962	7.02893	CDKN1A;PLK1
			Systemic lupus erythematosus	2/135	0.130398	0.390899	3.26762	6.65668	SNRPD3;SNRPB
			Pentose phosphate pathway	1/30	0.130578	0.390899	7.45052	15.1677	PRPS1
			Estrogen signaling pathway	2/137	0.13353	0.390899	3.21888	6.48099	HSP90AB1;MMP9
			Prion disease	3/273	0.134372	0.390899	2.42432	4.86597	TUBB;PPIF;SLC25A6
			Spinocerebellar ataxia	2/143	0.143029	0.406837	3.08098	5.9916	PPIF;SLC25A6
			Adrenergic signaling in cardiomyocytes	2/150	0.154285	0.419046	2.93421	5.48391	TPM2;TPM1
			Phagosome	2/152	0.157533	0.419046	2.8948	5.34994	TUBB;CANX
			Thyroid cancer	1/37	0.158531	0.419046	5.9997	11.0503	CDKN1A
			Oxytocin signaling pathway	2/154	0.160793	0.419046	2.85642	5.22049	CDKN1A;MYL9
			Cellular senescence	2/156	0.164067	0.419046	2.81904	5.09536	CDKN1A;SLC25A6
			Necroptosis	2/159	0.168999	0.419046	2.76475	4.91535	HSP90AB1;SLC25A6
			Nicotine addiction	1/40	0.170237	0.419046	5.53735	9.80421	GABRB3
			Hepatitis B	2/162	0.173956	0.420121	2.7125	4.74403	CDKN1A;MMP9
			Type I diabetes mellitus	1/43	0.181782	0.430892	5.14105	8.7652	HSPD1
			Tight junction	2/169	0.185614	0.431921	2.59788	4.37506	HSPA4;MYL9
			Protein processing in endoplasmic reticulum	2/171	0.188966	0.431921	2.56688	4.2769	HSP90AB1;CANX
			Pyruvate metabolism	1/47	0.196929	0.442226	4.69305	7.6258	GLO1
			NOD-like receptor signaling pathway	2/181	0.205843	0.454274	2.42225	3.82871	HSP90AB1;TXN
			RNA transport	2/186	0.214344	0.46051	2.35583	3.62838	CLNS1A;RAN
			Endocrine and other factor-regulated calcium reabsorption	1/53	0.21913	0.46051	4.15029	6.30052	AP2B1
			Neutrophil extracellular trap formation	2/189	0.219462	0.46051	2.31768	3.51494	PPIF;SLC25A6
			Pyrimidine metabolism	1/56	0.230002	0.465507	3.92332	5.76598	NME1
			Pathogenic Escherichia coli infection	2/197	0.233158	0.465507	2.2217	3.23488	TUBB;RPS3
			Legionellosis	1/57	0.233592	0.465507	3.85307	5.60304	HSPD1
			Endometrial cancer	1/58	0.237166	0.465507	3.78528	5.44699	CDKN1A
			Focal adhesion	2/201	0.240027	0.465507	2.1766	3.10601	ITGA7;MYL9
			Alzheimer disease	3/369	0.246064	0.466428	1.77969	2.49541	TUBB;PPIF;SLC25A6
			Steroid hormone biosynthesis	1/61	0.24779	0.466428	3.59547	5.01631	HSD11B2
			Basal cell carcinoma	1/63	0.25479	0.472655	3.47914	4.75707	CDKN1A
			Glycolysis / Gluconeogenesis	1/67	0.268599	0.479478	3.26762	4.2954	ENO1
			Renal cell carcinoma	1/72	0.275408	0.479478	3.1712	4.08926	CDKN1A
			Melanoma	1/72	0.285505	0.479478	3.03674	3.80655	CDKN1A
			Non-small cell lung cancer	1/72	0.285505	0.479478	3.03674	3.80655	CDKN1A
			p53 signaling pathway	1/73	0.288839	0.479478	2.99441	3.71872	CDKN1A
			Thyroid hormone synthesis	1/75	0.295462	0.479478	2.91319	3.55181	CANX
			Glioma	1/75	0.295462	0.479478	2.91319	3.55181	CDKN1A
			Chronic myeloid leukemia	1/76	0.29875	0.479478	2.8742	3.47246	CDKN1A
			Pancreatic cancer	1/76	0.29875	0.479478	2.8742	3.47246	CDKN1A
			Arrhythmogenic right ventricular cardiomyopathy	1/77	0.302023	0.479478	2.83624	3.39569	ITGA7
			Leishmaniasis	1/77	0.302023	0.479478	2.83624	3.39569	MARCKSL1
			Synaptic vesicle cycle	1/78	0.305281	0.479478	2.79927	3.32139	AP2B1
			Calcium signaling pathway	2/240	0.307166	0.479478	1.81633	2.14393	PPIF;SLC25A6
			ErbB signaling pathway	1/85	0.327671	0.489194	2.56509	2.86199	CDKN1A
			Taste transduction	1/86	0.330811	0.489194	2.53478	2.804	SCNN1B
			Colorectal cancer	1/86	0.330811	0.489194	2.53478	2.804	CDKN1A
			Insulin secretion	1/86	0.330811	0.489194	2.53478	2.804	KCNMB1
			ECM-receptor interaction	1/88	0.337046	0.489194	2.47626	2.69302	ITGA7
			Gap junction	1/88	0.337046	0.489194	2.47626	2.69302	TUBB
			GABAergic synapse	1/89	0.340143	0.489194	2.448	2.6399	GABRB3
			Morphine addiction	1/92	0.346293	0.491388	2.39336	2.53809	GABRB3
			Small cell lung cancer	1/92	0.349346	0.491388	2.36694	2.48929	CDKN1A
			Staphylococcus aureus infection	1/95	0.358423	0.498675	2.29105	2.35071	CFD
			Pathways of neurodegeneration	3/475	0.380412	0.523577	1.37253	1.32655	TUBB;PPIF;SLC25A6
			Parathyroid hormone synthesis, secretion and action	1/106	0.390644	0.528438	2.0499	1.92682	CDKN1A
			Th17 cell differentiation	1/107	0.393493	0.528438	2.03046	1.89379	HSP90AB1
			Drug metabolism	1/108	0.396328	0.528438	2.01138	1.86155	NME1
			TNF signaling pathway	1/112	0.407539	0.532296	1.9385	1.74003	MMP9
			Toxoplasmosis	1/112	0.407539	0.532296	1.9385	1.74003	PPIF
			Pathways in cancer	3/531	0.450144	0.573593	1.22342	0.97652	CDKN1A;HSP90AB1;MMP9
			Oocyte meiosis	1/129	0.452933	0.573593	1.6796	1.33026	PLK1
			Relaxin signaling pathway	1/129	0.452933	0.573593	1.6796	1.33026	MMP9
			Human papillomavirus infection	2/331	0.457082	0.573593	1.30786	1.02391	CDKN1A;ITGA7
			Neuroactive ligand-receptor interaction	2/341	0.47249	0.576716	1.26863	0.951142	GABRB3;VIP
			Apelin signaling pathway	1/137	0.473087	0.576716	1.58016	1.18271	RPS6
			Insulin signaling pathway	1/137	0.473087	0.576716	1.58016	1.18271	RPS6
			Measles	1/139	0.47801	0.57722	1.5571	1.14934	CD46
			Breast cancer	1/147	0.49725	0.584086	1.47119	1.02786	CDKN1A
			Cell adhesion molecules	1/148	0.499605	0.584086	1.46111	1.01392	CDH3
			Retrograde endocannabinoid signaling	1/148	0.499605	0.584086	1.46111	1.01392	GABRB3
			Gastric cancer	1/149	0.501949	0.584086	1.45116	1.00022	CDKN1A
			Amyotrophic lateral sclerosis	2/364	0.506928	0.584214	1.18663	0.806181	TUBB;PFN1
			mTOR signaling pathway	1/154	0.513508	0.584214	1.40338	0.935339	RPS6
			Cushing syndrome	1/155	0.515788	0.584214	1.3942	0.923043	CDKN1A
			Hepatitis C	1/157	0.520316	0.584214	1.37618	0.899089	CDKN1A
			JAK-STAT signaling pathway	1/162	0.531453	0.59153	1.33311	0.842713	CDKN1A
			Hepatocellular carcinoma	1/168	0.54448	0.600805	1.28482	0.781074	CDKN1A
			Influenza A	1/172	0.552965	0.604953	1.25451	0.743249	SLC25A6
			Tuberculosis	1/180	0.569469	0.616874	1.19796	0.674512	HSPD1
			Axon guidance	1/182	0.5735	0.616874	1.1846	0.658636	MYL9
			Kaposi sarcoma-associated herpesvirus infection	1/193	0.595012	0.634679	1.11611	0.579457	CDKN1A
			Epstein-Barr virus infection	1/202	0.611811	0.647205	1.06565	0.523588	CDKN1A
			Rap1 signaling pathway	1/210	0.626164	0.656959	1.02444	0.479586	PFN1
			Human cytomegalovirus infection	1/225	0.651675	0.678166	0.955115	0.408989	CDKN1A
			Thermogenesis	1/232	0.662983	0.684369	0.925842	0.380527	RPS6
			Chemical carcinogenesis	1/239	0.673928	0.690102	0.898292	0.354495	HSP90AB1
			Endocytosis	1/252	0.693329	0.704334	0.851204	0.311754	AP2B1
			MAPK signaling pathway	1/294	0.748533	0.754427	0.72763	0.21075	DUSP1
			Herpes simplex virus 1 infection	1/498	0.904677	0.904677	0.424504	0.0425257	SRSF9

### Sheet: S8b.DisectionMB_Singh
S8a. Emperical dissection of Markov boundary equivalence class of the Singh dataset.
Singh
MB size Distribution
MB size	# of MB	% of MB
29	952	0.157148
30	2248	0.37108
31	1722	0.284252
32	440	0.0726312
33	14	0.00231099
34	274	0.0452294
35	269	0.0444041
36	113	0.018653
37	23	0.00379663
38	3	0.000495213
Probability of selecting at least one MB of a sepecific size emperical vs formula estimated
Probability of selecting at least one MB of anysize emperical vs formula estimated, different number of random sets sampled
Mapping of variables discovered in any MB mapped to pathway.
			Term	Overlap	P-value	Adjusted P-value	Odds Ratio	Combined Score	Genes
			Drug metabolism	8/108	1.16768e-08	1.84493e-06	22.0222	402.25	GSTM4;GSTM2;GSTM1;GSTP1;IMPDH2;NME2;AOX1;NME1
			Pathways in cancer	10/531	4.97271e-05	0.00392844	5.31917	52.7074	GSTM4;GSTM2;CCND2;GSTM1;ROCK2;TGFB3;GSTP1;COL4A6;CALM1;FOXO1
			Glutathione metabolism	4/57	7.97934e-05	0.00420245	19.7289	186.163	GSTM4;GSTM2;GSTM1;GSTP1
			Fluid shear stress and atherosclerosis	5/139	0.00023872	0.00773176	9.84378	82.0993	GSTM4;GSTM2;GSTM1;GSTP1;CALM1
			Metabolism of xenobiotics by cytochrome P450	4/76	0.000244676	0.00773176	14.5088	120.649	GSTM4;GSTM2;GSTM1;GSTP1
			Cellular senescence	5/156	0.000406418	0.0107023	8.72804	68.1496	CCND2;TGFB3;CALM1;FOXO1;SLC25A6
			Hepatocellular carcinoma	5/168	0.000569827	0.0128618	8.08057	60.3633	GSTM4;GSTM2;GSTM1;TGFB3;GSTP1
			Prostate cancer	3/97	0.00693743	0.11919	8.21746	40.8476	GSTP1;ERG;FOXO1
			Transcriptional misregulation in cancer	4/192	0.00738171	0.11919	5.52408	27.1163	CCND2;MAF;ERG;FOXO1
			AGE-RAGE signaling pathway in diabetic complications	3/100	0.00754367	0.11919	7.96211	38.9112	TGFB3;COL4A6;FOXO1
			Focal adhesion	4/201	0.00864308	0.124146	5.2693	25.0344	CCND2;ROCK2;COL4A6;THBS4
			Lipid and atherosclerosis	4/215	0.0108728	0.143159	4.91619	22.2285	XBP1;ROCK2;CALM1;HSPD1
			Tryptophan metabolism	2/42	0.012266	0.146425	12.7436	56.0835	ALDH2;AOX1
			Purine metabolism	3/129	0.0150161	0.146425	6.12059	25.6981	IMPDH2;NME2;NME1
			Chemical carcinogenesis	4/239	0.0155011	0.146425	4.40873	18.3705	GSTM4;GSTM2;GSTM1;GSTP1
			FoxO signaling pathway	3/131	0.0156422	0.146425	6.02435	25.0479	CCND2;TGFB3;FOXO1
			Valine, leucine and isoleucine degradation	2/48	0.0158238	0.146425	11.078	45.9322	ALDH2;AOX1
			Malaria	2/50	0.0170965	0.146425	10.6154	43.1927	TGFB3;THBS4
			Insulin signaling pathway	3/137	0.0176081	0.146425	5.75286	23.2381	FASN;CALM1;FOXO1
			Pyrimidine metabolism	2/56	0.0211645	0.1672	9.43305	36.3684	NME2;NME1
			Vitamin B6 metabolism	1/6	0.0237641	0.178796	50.4177	188.541	AOX1
			Inflammatory bowel disease	2/65	0.0279351	0.193695	8.08181	28.9157	MAF;TGFB3
			Wnt signaling pathway	3/166	0.0289749	0.193695	4.72241	16.7236	CCND2;ROCK2;SERPINF1
			cGMP-PKG signaling pathway	3/167	0.029422	0.193695	4.69338	16.5489	ROCK2;CALM1;SLC25A6
			Protein processing in endoplasmic reticulum	3/171	0.0312472	0.197482	4.58071	15.8759	XBP1;P4HB;CRYAB
			p53 signaling pathway	2/73	0.0345815	0.20634	7.16829	24.1173	CCND2;SERPINB5
			Tuberculosis	3/180	0.0355668	0.20634	4.34581	14.4991	TGFB3;CALM1;HSPD1
			Axon guidance	3/182	0.0365666	0.20634	4.29681	14.2165	ROCK2;DPYSL2;SLIT2
			Human papillomavirus infection	4/331	0.0437452	0.238336	3.15355	9.86863	CCND2;COL4A6;FOXO1;THBS4
			ECM-receptor interaction	2/88	0.0484867	0.255364	5.91354	17.8971	COL4A6;THBS4
			Salivary secretion	2/93	0.0535041	0.256418	5.58721	16.3593	KCNN4;CALM1
			Rheumatoid arthritis	2/93	0.0535041	0.256418	5.58721	16.3593	ANGPT1;TGFB3
			PI3K-Akt signaling pathway	4/354	0.0535557	0.256418	2.94286	8.61384	CCND2;ANGPT1;COL4A6;THBS4
			cAMP signaling pathway	3/216	0.0557284	0.258973	3.60472	10.4078	ROCK2;NPY;CALM1
			Human T-cell leukemia virus 1 infection	3/219	0.0576103	0.26007	3.55411	10.1436	CCND2;TGFB3;SLC25A6
			Amoebiasis	2/102	0.0629724	0.266344	5.08205	14.0522	TGFB3;COL4A6
			Longevity regulating pathway	2/102	0.0629724	0.266344	5.08205	14.0522	CRYAB;FOXO1
			Protein digestion and absorption	2/103	0.0640574	0.266344	5.03148	13.8264	COL4A6;KCNN4
			Coronavirus disease	3/232	0.066109	0.267826	3.35014	9.10049	CFD;RPL13;RPS2
			Glucagon signaling pathway	2/107	0.0684601	0.268337	4.83883	12.9753	CALM1;FOXO1
			Fatty acid biosynthesis	1/18	0.0696318	0.268337	14.8198	39.4879	FASN
			Leukocyte transendothelial migration	2/114	0.0763964	0.28443	4.5348	11.6627	CLDN3;ROCK2
			Parkinson disease	3/249	0.0780372	0.28443	3.11593	7.9474	XBP1;CALM1;SLC25A6
			Pantothenate and CoA biosynthesis	1/21	0.0807621	0.28443	12.5949	31.692	ALDH2
			AMPK signaling pathway	2/120	0.0834195	0.28443	4.30291	10.6879	FASN;FOXO1
			Histidine metabolism	1/22	0.0844429	0.28443	11.9946	29.6467	ALDH2
			Thyroid hormone signaling pathway	2/121	0.0846088	0.28443	4.26654	10.5371	RCAN2;FOXO1
			Cell cycle	2/124	0.0882077	0.29035	4.16099	10.1031	CCND2;TGFB3
			Vitamin digestion and absorption	1/24	0.0917609	0.295882	10.9505	26.1559	FOLH1
			Oocyte meiosis	2/129	0.0943056	0.298006	3.99616	9.4358	SLK;CALM1
			Vascular smooth muscle contraction	2/133	0.0992696	0.307541	3.87336	8.94714	ROCK2;CALM1
			Butanoate metabolism	1/28	0.106224	0.316668	9.3263	20.9115	ACSM1
			Phototransduction	1/28	0.106224	0.316668	9.3263	20.9115	CALM1
			Spinocerebellar ataxia	2/143	0.111988	0.319866	3.59684	7.87477	XBP1;SLC25A6
			Ascorbate and aldarate metabolism	1/30	0.11337	0.319866	8.68223	18.9021	ALDH2
			beta-Alanine metabolism	1/30	0.11337	0.319866	8.68223	18.9021	ALDH2
			Oxytocin signaling pathway	2/154	0.126437	0.342099	3.33468	6.89615	ROCK2;CALM1
			MicroRNAs in cancer	3/310	0.127622	0.342099	2.48906	5.12419	CCND2;FSCN1;SERPINB5
			Nicotinate and nicotinamide metabolism	1/35	0.130989	0.342099	7.40357	15.0488	AOX1
			Ribosome	2/158	0.131798	0.342099	3.24852	6.58307	RPL13;RPS2
			Tyrosine metabolism	1/36	0.134472	0.342099	7.19168	14.4294	AOX1
			JAK-STAT signaling pathway	2/162	0.137211	0.342099	3.16667	6.28975	CCND2;AOX1
			Alanine, aspartate and glutamate metabolism	1/37	0.13794	0.342099	6.99156	13.8498	FOLH1
			Hippo signaling pathway	2/163	0.138572	0.342099	3.14684	6.21931	CCND2;TGFB3
			Tight junction	2/169	0.146799	0.356835	3.03286	5.81911	CLDN3;ROCK2
			Type I diabetes mellitus	1/43	0.158464	0.37369	5.99096	11.0367	HSPD1
			Fatty acid degradation	1/43	0.158464	0.37369	5.99096	11.0367	ALDH2
			Alcoholism	2/186	0.170618	0.393574	2.75028	4.8634	NPY;CALM1
			Pyruvate metabolism	1/47	0.171877	0.393574	5.4689	9.6306	ALDH2
			Ether lipid metabolism	1/49	0.178505	0.402911	5.24051	9.03013	PLA2G7
			Arginine and proline metabolism	1/50	0.181799	0.403011	5.1333	8.75153	ALDH2
			Alzheimer disease	3/369	0.18365	0.403011	2.08154	3.52763	XBP1;CALM1;SLC25A6
			Pathogenic Escherichia coli infection	2/197	0.186359	0.403353	2.59369	4.3576	CLDN3;ROCK2
			Viral carcinogenesis	2/203	0.195032	0.410432	2.5155	4.11181	CCND2;HPN
			Diabetic cardiomyopathy	2/203	0.195032	0.410432	2.5155	4.11181	TGFB3;SLC25A6
			Regulation of lipolysis in adipocytes	1/55	0.198074	0.410432	4.65682	7.53992	NPY
			Hedgehog signaling pathway	1/56	0.201291	0.410432	4.57192	7.32881	CCND2
			Legionellosis	1/57	0.204495	0.410432	4.49005	7.12667	HSPD1
			Rap1 signaling pathway	2/210	0.205216	0.410432	2.42998	3.84834	ANGPT1;CALM1
			Arachidonic acid metabolism	1/61	0.217183	0.411443	4.18987	6.39799	PTGDS
			Glycerolipid metabolism	1/61	0.217183	0.411443	4.18987	6.39799	ALDH2
			Lysine degradation	1/63	0.223453	0.411443	4.05431	6.0756	ALDH2
			GnRH secretion	1/64	0.226569	0.411443	3.98975	5.92361	KCNN4
			Human cytomegalovirus infection	2/225	0.227222	0.411443	2.2648	3.35604	ROCK2;CALM1
			Glycolysis / Gluconeogenesis	1/67	0.235843	0.411443	3.80783	5.50074	ALDH2
			Long-term potentiation	1/67	0.235843	0.411443	3.80783	5.50074	CALM1
			Ras signaling pathway	2/232	0.237555	0.411443	2.19509	3.15513	ANGPT1;CALM1
			Retinol metabolism	1/68	0.23891	0.411443	3.7508	5.36991	AOX1
			Adipocytokine signaling pathway	1/69	0.241964	0.411443	3.69546	5.24372	NPY
			Amphetamine addiction	1/69	0.241964	0.411443	3.69546	5.24372	CALM1
			Renal cell carcinoma	1/69	0.241964	0.411443	3.69546	5.24372	TGFB3
			Renin secretion	1/69	0.241964	0.411443	3.69546	5.24372	CALM1
			Prolactin signaling pathway	1/70	0.245007	0.411443	3.64172	5.12196	CCND2
			Calcium signaling pathway	2/240	0.249397	0.411443	2.12045	2.94469	CALM1;SLC25A6
			Shigellosis	2/246	0.258292	0.411443	2.06768	2.79894	ROCK2;FOXO1
			Glioma	1/75	0.26004	0.411443	3.3948	4.57252	CALM1
			Salmonella infection	2/249	0.262742	0.411443	2.04225	2.72964	ANXA2;ROCK2
			Chronic myeloid leukemia	1/76	0.263011	0.411443	3.34937	4.47328	TGFB3
			Gastric acid secretion	1/76	0.263011	0.411443	3.34937	4.47328	CALM1
			Pancreatic cancer	1/76	0.263011	0.411443	3.34937	4.47328	TGFB3
			Pertussis	1/76	0.263011	0.411443	3.34937	4.47328	CALM1
			Leishmaniasis	1/77	0.26597	0.411993	3.30513	4.37721	TGFB3
			RNA degradation	1/19	0.271854	0.417018	3.22006	4.1941	HSPD1
			Peroxisome	1/82	0.280591	0.426283	3.10033	3.94007	PEX3
			Complement and coagulation cascades	1/85	0.289225	0.431297	2.98915	3.70819	CFD
			Colorectal cancer	1/86	0.292081	0.431297	2.95383	3.63536	TGFB3
			Insulin secretion	1/86	0.292081	0.431297	2.95383	3.63536	KCNN4
			Pathways of neurodegeneration	3/475	0.295871	0.43214	1.60533	1.95502	XBP1;CALM1;SLC25A6
			Hypertrophic cardiomyopathy	1/90	0.303389	0.43214	2.82051	3.36413	TGFB3
			Small cell lung cancer	1/92	0.308976	0.43214	2.75824	3.23953	COL4A6
			Th1 and Th2 cell differentiation	1/92	0.308976	0.43214	2.75824	3.23953	MAF
			GnRH signaling pathway	1/93	0.311753	0.43214	2.72812	3.17975	CALM1
			TGF-beta signaling pathway	1/94	0.314518	0.43214	2.69865	3.12157	TGFB3
			Staphylococcus aureus infection	1/95	0.317273	0.43214	2.66981	3.06492	CFD
			Dilated cardiomyopathy	1/96	0.320017	0.43214	2.64157	3.00976	TGFB3
			Circadian entrainment	1/97	0.32275	0.43214	2.61392	2.95602	CALM1
			Phosphatidylinositol signaling system	1/97	0.32275	0.43214	2.61392	2.95602	CALM1
			Aldosterone synthesis and secretion	1/98	0.325473	0.43214	2.58685	2.90368	CALM1
			Inflammatory mediator regulation of TRP channels	1/98	0.325473	0.43214	2.58685	2.90368	CALM1
			MAPK signaling pathway	2/294	0.329268	0.433536	1.72357	1.91469	ANGPT1;TGFB3
			Melanogenesis	1/101	0.333574	0.435476	2.50886	2.75445	CALM1
			Chagas disease	1/102	0.336254	0.435476	2.4839	2.70717	TGFB3
			C-type lectin receptor signaling pathway	1/104	0.34158	0.438778	2.43542	2.61606	CALM1
			Insulin resistance	1/108	0.352107	0.448357	2.3439	2.44661	FOXO1
			HIF-1 signaling pathway	1/109	0.354713	0.448357	2.32208	2.40671	ANGPT1
			Toxoplasmosis	1/112	0.362468	0.454523	2.25898	2.29246	TGFB3
			Sphingolipid signaling pathway	1/119	0.380207	0.469317	2.12422	2.05421	ROCK2
			Neurotrophin signaling pathway	1/119	0.380207	0.469317	2.12422	2.05421	CALM1
			Platelet activation	1/124	0.392578	0.480832	2.03736	1.90497	ROCK2
			Relaxin signaling pathway	1/129	0.404705	0.491873	1.95728	1.77055	COL4A6
			Dopaminergic synapse	1/132	0.411867	0.496755	1.91217	1.6962	CALM1
			Apelin signaling pathway	1/137	0.423614	0.499485	1.8414	1.58164	CALM1
			Yersinia infection	1/137	0.423614	0.499485	1.8414	1.58164	ROCK2
			Estrogen signaling pathway	1/137	0.423614	0.499485	1.8414	1.58164	CALM1
			Measles	1/139	0.428247	0.501208	1.81453	1.53882	CCND2
			Cell adhesion molecules	1/148	0.448648	0.515015	1.70266	1.36471	CLDN3
			Gastric cancer	1/149	0.450869	0.515015	1.69107	1.34707	TGFB3
			Adrenergic signaling in cardiomyocytes	1/150	0.453082	0.515015	1.67964	1.32974	CALM1
			Spliceosome	1/150	0.453082	0.515015	1.67964	1.32974	TXNL4A
			Phagosome	1/152	0.457482	0.516301	1.65722	1.29598	THBS4
			Non-alcoholic fatty liver disease	1/155	0.464016	0.519961	1.62469	1.2475	XBP1
			Hepatitis C	1/157	0.468329	0.521098	1.6037	1.21654	CLDN3
			Necroptosis	1/159	0.472607	0.522182	1.58324	1.18662	SLC25A6
			Hepatitis B	1/162	0.478961	0.525527	1.5535	1.14359	TGFB3
			Influenza A	1/172	0.4996	0.544392	1.46191	1.01449	SLC25A6
			Neutrophil extracellular trap formation	1/189	0.53285	0.576646	1.32858	0.836359	SLC25A6
			Chemokine signaling pathway	1/192	0.538487	0.576861	1.30751	0.809338	ROCK2
			Kaposi sarcoma-associated herpesvirus infection	1/193	0.540351	0.576861	1.30063	0.800588	CALM1
			Epstein-Barr virus infection	1/202	0.556795	0.590427	1.24183	0.727163	CCND2
			Proteoglycans in cancer	1/205	0.562146	0.592127	1.22338	0.704659	ROCK2
			Human immunodeficiency virus 1 infection	1/212	0.574386	0.601013	1.18237	0.655572	CALM1
			Regulation of actin cytoskeleton	1/218	0.584607	0.607684	1.14933	0.616978	ROCK2
			Prion disease	1/273	0.667698	0.689518	0.914371	0.369332	SLC25A6
			Cytokine-cytokine receptor interaction	1/295	0.696131	0.714212	0.845001	0.306075	TGFB3
			Huntington disease	1/306	0.709432	0.723163	0.814069	0.279462	SLC25A6
			Neuroactive ligand-receptor interaction	1/341	0.748045	0.757636	0.728965	0.211613	NPY
			Amyotrophic lateral sclerosis	1/364	0.770613	0.775521	0.681975	0.177702	XBP1
			Olfactory transduction	1/440	0.831902	0.831902	0.56172	0.10338	CALM1
